# The *Caulobacter* NtrB-NtrC two-component system bridges nitrogen assimilation and cell development

**DOI:** 10.1101/2023.06.06.543975

**Authors:** Hunter North, Maeve McLaughlin, Aretha Fiebig, Sean Crosson

## Abstract

A suite of molecular sensory systems enables *Caulobacter* to control growth, development, and reproduction in response to levels of essential elements. The bacterial enhancer binding protein (bEBP) NtrC, and its cognate sensor histidine kinase NtrB, are key regulators of nitrogen assimilation in many bacteria, but their roles in *Caulobacter* metabolism and development are not well defined. Notably, *Caulobacter* NtrC is an unconventional bEBP that lacks the σ^54^- interacting loop commonly known as the GAFTGA motif. Here we show that deletion of *C. crescentus ntrC* slows cell growth in complex medium, and that *ntrB* and *ntrC* are essential when ammonium is the sole nitrogen source due to their requirement for glutamine synthetase (*glnA*) expression. Random transposition of a conserved IS3-family mobile genetic element frequently rescued the growth defect of *ntrC* mutant strains by restoring transcription of the *glnBA* operon, revealing a possible role for IS3 transposition in shaping the evolution of *Caulobacter* populations during nutrient limitation. We further identified dozens of direct NtrC binding sites on the *C. crescentus* chromosome, with a large fraction located near genes involved in polysaccharide biosynthesis. The majority of binding sites align with those of the essential nucleoid associated protein, GapR, or the cell cycle regulator, MucR1. NtrC is therefore predicted to directly impact the regulation of cell cycle and cell development. Indeed, loss of NtrC function led to elongated polar stalks and elevated synthesis of cell envelope polysaccharides. This study establishes regulatory connections between NtrC, nitrogen metabolism, polar morphogenesis, and envelope polysaccharide synthesis in *Caulobacter*.

**Importance:** Bacteria balance cellular processes with the availability of nutrients in their environment. The NtrB-NtrC two-component signaling system is responsible for controlling nitrogen assimilation in many bacteria. We have characterized the effect of *ntrB* and *ntrC* deletion on *Caulobacter* growth and development and uncovered a role for spontaneous IS element transposition in the rescue of transcriptional and nutritional deficiencies caused by *ntrC* mutation. We further defined the regulon of *Caulobacter* NtrC, a bacterial enhancer binding protein, and demonstrate that it shares specific binding sites with essential proteins involved in cell cycle regulation and chromosome organization. Our work provides a comprehensive view of transcriptional regulation mediated by a distinctive NtrC protein, establishing its connection to nitrogen assimilation and developmental processes in *Caulobacter*.
