## Supplementary material for "The *Caulobacter* NtrB-NtrC two-component system bridges nitrogen assimilation and cell development": Table S1

### Sheet: Sheet2
Table S1: Rescue mutations in ntrC mutant strains that enable growth in M2G
Genetic differences from the NA1000 WT parent strain are listed for each strain
ntrC lesions are indicated in bold
strain	description	position	mutation	annotation	gene	description
sup1	∆ntrC allele	1939875-1941200	Δ1,326 bp	coding (50‑1375/1422 nt)	ntrC →	nitrogen assimilation regulatory protein NtrC
		2232908	A→T	F210I (TTC→ATC)	scpB ←	chromosome segregation and condensation protein B scpB
	PglnBA IS insertion	2189223-2192507	∆3,285 bp::IS element	coding deletion / intergenic (-8)	[CCNA_02043]–CCNA_02045 / → glnB	sugar kinase, phosphoglycerate mutase, acetyl-coenzyme A synthetase / nitrogen regulatory protein P-II
		3288260-3288274	(TAGGATCTGGCGGCT)4→5	noncoding (33/124 nt)	CCNA_R0182 →	small non‑coding RNA
sup2	ntrC (∆HTH) allele	1941092-1941211	Δ120 bp	coding (1267‑1386/1422 nt)	ntrC →	nitrogen assimilation regulatory protein NtrC
	PglnBA IS insertion	2192500-2192509	10 bp duplication::IS element	intergenic (‑16)	→ glnB	nitrogen regulatory protein P‑II
sup3	ntrC (∆HTH) allele	1941092-1941211	Δ120 bp	coding (1267‑1386/1422 nt)	ntrC →	nitrogen assimilation regulatory protein NtrC
	PglnBA IS insertion	2192465-2192468	4 bp duplication::IS511	intragenic (-51)	→ glnB	nitrogen regulatory protein P‑II
sup4	ntrC (D56A) allele	1939992-1939993	AT→CC	D56A(GAT→GCC)	ntrC →	nitrogen assimilation regulatory protein NtrC
	Intragenic suppressor	1940105	A→T	N94Y (AAC→TAC)	ntrC →	nitrogen assimilation regulatory protein NtrC
		2172085	A→T	L225Q (CTG→CAG)	nuoF ←	NADH‑quinone oxidoreductase chain F
