## Supplementary material for "The *Caulobacter* NtrB-NtrC two-component system bridges nitrogen assimilation and cell development": Table S4

### Sheet: Key
Tab 1: primers and plasmids used in this work
Tab 2: Caulobacter strains used in this work

### Sheet: E. coli strains with plasmids
Tab 1: E. coli strains with plasmid
Strain #	E. coli strain	Plasmid construct	Antibiotic resistance marker	Comments	Primers (5'-3'); restriction sites underlined	Source
E. coli strains used
FC929	TOP10	N/A	N/A	Chemically-competent cloning strain	N/A	Invitrogen
FC3	MT607	pRK600	Chloramphenicol	Helper strain for tri-parental matings	N/A	[Finan et al., 1986]
FC803	Rosetta (DE3)	pLysS	Chloramphenicol	Strain for protein expression	N/A	Novagen
Strains with allele replacement plasmids
FC55	DH10B	pNPTS138	Kanamycin	Allele replacement plasmid; SacB (sucrose counter selection marker)	N/A	M.R.K.Alley
FC3987	TOP10	pNPTS138-∆ntrC	Kanamycin	Allele replacement plasmid to generate in-frame deletion allele of ntrC; includes first 16 codons fused to last 16 codons	UP F: GCTAAAGCTTCCACCAGGTGCTTGATCG UP R: CCAAGGTCCTGGATCTTCTTAGAGCTGTCGTCGTCGGCG DN F: CGCCGACGACGACAGCTCTAAGAAGATCCAGGACCTTG DN R: CAATGAATTCCACGGTCTGGACCCGCTC	This work
FC3988	TOP10	pNPTS138-∆ntrB	Kanamycin	Allele replacement plasmid to generate in-frame deletion allele of ntrB; includes first 13 codons fused to last 17 codons	UP F: GCTACAATTGCACGCGCAACCAGTTCTAC UP R: GGCAACAGGCAACAAGACGGTGGCCACACCACC DN F: GGTGGTGTGGCCACCGTCTTGTTGCCTGTTGCC DN R: CAATGAATTCCGTCAGATCAGCACCGACC	This work
FC3989	TOP10	pNPTS138-ntrC(∆REC)	Kanamycin	Allele replacement plasmid to generate ntrC∆REC allele; includes first 16 codons fused to last 349 codons.	UP F: GCTACAATTGCCACCAGGTGCTTGATCG UP R: CCTTGGAGGCCTCAGTGTCAGAGCTGTCGTCGTCGG DN F: CCGACGACGACAGCTCTGACACTGAGGCCTCCAAGG DN R: CAATGAATTCcctgtgacggtcaagatcac	This work
FC3990	TOP10	pNPTS138-ntrC(∆AAA)	Kanamycin	Allele replacement plasmid to generate ntrC∆AAA allele; harbors in-frame deletion of the AAA domain of ntrC; includes first 158 codons fused to last 111 codons.	UP F: GCTACAATTGCTGGGTTTGGCTTTGGTCAC UP R: GATCAGCTCTTCGGCGTAGAGGATGGTGCGGTAGACCTCC DN F: GGAGGTCTACCGCACCATCCTCTACGCCGAAGAGCTGATC DN R: CAATGAATTCcctgtgacggtcaagatcac	This work
FC3991	TOP10	pNPTS138-ntrC(∆HTH)	Kanamycin	Allele replacement plasmid to generate ntrC∆HTH allele; includes first 422 codons fused to last 12 codons.	UP F: GCTACAATTGGCACGCTGTTCCTCGAC UP R: catctccacgccaaggtcccgatcatagagccccgg DN F: CCGGGGCTCTATGATCGGGACCTTGGCGTGGAGATG DN R: CAATGAATTCccacggtctggacccg	This work
FC3992	TOP10	pNPTS138-ntrC(D56A)	Kanamycin	Allele replacement plasmid to generate ntrC(D56A) allele.	UP F: GCTACAATTGCCACCAGGTGCTTGATCGGGT UP R: CATCATCACGGCGGTCACGACGAG DN F: CTCGTCGTGACCGCCGTGATGATG DN R: CAATGAATTCGGAACAGCGTGCCGCCG	This work
FC3993	TOP10	pNPTS138-ntrC(D65E)	Kanamycin	Allele replacement plasmid to generate ntrC(D56E) allele.	UP F: GCTACAATTGCCACCAGGTGCTTGATCGGGT UP R: CATCATCACCTCGGTCACGA DN F: TCGTGACCGAGGTGATGATG DN R: CAATGAATTCGGAACAGCGTGCCGCCG	This work
FC3994	TOP10	pNPTS138-∆CCNA_02727	Kanamycin	Allele replacement plasmid to generate in-frame deletion allele of CCNA_02727; includes first 7 codons fused to last 7 codons	UP F: GCTAaagcttGTTCTCGCCGATCGTAATCGG UP R: ttacaggacgcccagcatctccttggtcatcaaagcctccat DN F: ATGGAGGCTTTGATGACCAAGGAGATGCTGGGCGTCCTGTAA DN R: CAATgctagcgatcggggatgcgcgtcagttg	This work
4031	TOP10	pNPTS138-ntrC(K178A)	Kanamycin	Allele replacement plasmid to generate ntrC(K178A) allele.	UP F: GCTACAATTGCGCTTCCGGAGACGTCCG UP R: CCAGTTCGGCGCCGGTGCC DN F: GGCACCGGCGCCGAACTGG DN R: CAATGAATTCCCGACGCATCAGGTTTTCGAG	This work
4032	TOP10	pNPTS138-ntrC(D235A)	Kanamycin	Allele replacement plasmid to generate ntrC(D235A) allele.	UP F: GCTACAATTGCCGCGCCACGGGTAACG UP R: CGCCAATCTCGGCGAGGAACAGC DN F: GCTGTTCCTCGCCGAGATTGGCG DN R: CAATGAATTCCCAGAATCCGATCATAGAGCCCCGG	This work
Strains bearing plasmids for expression in Caulobacter
MTLS4259	TOP10	pMT585 (pXGFPC-2)	Kanamycin	Plasmid integrates at the xylose locus (xlyX)	N/A	[Thanbichler et al., 2007]
FC3730	TOP10	pPTM057	Kanamycin	Plasmid to express 3xFLAG tagged protein fusions; integrates at xylX; cumate-inducible expression	N/A	[McLaughlin et al., 2022]
FC3995	TOP10	pPTM057-3xFLAG-ntrC	Kanamycin	Plasmid to express ntrC with 3xFLAG fused to the 5' end of ntrC; integrates at xylX	F: GCTAGGTACCCatgaacgccgcgagc R: CAATCAATTGCtcagcgacgaccgcg	This work
FC3996	TOP10	pMT585-PntrC-ntrC	Kanamycin	Plasmid to express ntrC from its native promoter; PntrC (~500 bp upstream of CCNA_01813) fused to ntrC, cloned opposite the xylose promoter.	UP F: GCTAGAGCTCGAGACGGTCTGAGCCGCTTC UP R: GATTTTCTTGCTCGCGGCGTTCATTTTGTAATCATCCCCACAGCTACG DN F: CGTAGCTGTGGGGATGATTACAAAATGAACGCCGCGAGCAAGAAAATC DN R: CAATCATATGTCAGCGACGACCGCGGGTC	This work
FC3997	TOP10	pMT585-PntrB-ntrB	Kanamycin	Plasmid to express ntrB from its native promoter; PntrB (~500 bp upstream of CCNA_01813) fused to ntrB, cloned opposite the xylose promoter.	UP F: GCTAGAGCTCGAGACGGTCTGAGCCGCTTC UP R: cgggcgcggtcggtcattttgtaatcatccccacagctacg DN F: CGTAGCTGTGGGGATGATTACAAAatgaccgaccgcgcccg DN R: CAATGGTACCtcatgctcggacgtctccg	This work
FC3998	TOP10	pMT585-ntrCEC	Kanamycin	Plasmid for xylose inducible expression of full-length Escherichia coli K-12 ntrC (locus tag b3868).	F: GCTAGGTACCatgcaacgagggatagtctgg R: CAATGAGCTCtcactccatccccagctct	This work
FC3999	TOP10	pMT585-ntrCRC	Kanamycin	Plasmid for xylose-inducible expression of full-length Rhodobacter capsulatus SB 1003 ntrC (locus tag CAP_rcc01798).	F: GCTAGGTACCatggatggcaccgttctcg R: CAATGAGCTCttacatcagtttgcgccgcc	This work
FC4000	TOP10	pMT585-glnBA	Kanamycin	Plasmid for xylose-inducible expression of the glnBA operon (including intergenic space between glnB & glnA)	F: GCTAGGTACCATGAAGAAGATCGAAGCCGTCATC R: CAATGAGCTCttagcacttgtagtacatctcgaattc	This work
FC4001	TOP10	pMT585-CCNA_02727	Kanamycin	Plasmid for xylose inducible expression of CCNA_02727.	F: GCTAGGTACCatggaggctttgatgaccaag R: CAATGAGCTCttacaggacgcccagcatc	This work
Strains bearing plasmids for protein expression (plasmids transformed into Rosetta (DE3) / pLysS for protein expression )
FC3249	DH5a	pET23b-His6-SUMO	Carbenicillin	Strain harboring construct for His6-SUMO-tagged protein expression	N/A	Breann Brown
FC3405	DH5a	pET23b-Ulp1	Carbenicillin	Strain for Ulp1 expression; Ulp1 is enzyme that cleaves His6-SUMO tag	N/A	[Wang et al., 2007]
FC4002	TOP10	pET23b-His6-SUMO-ntrC	Carbenicillin	Full-length Caulobacter ntrC with His6-SUMO tag fused to the 5' end of ntrC; IPTG-inducible	F: GCTAGAGCTCatgaacgccgcgagc R: CAATGCGGCCGCCtcagcgacgaccgcg	This work
Strains bearing mNeonGreen transcriptional reporter plasmids
FC3729	TOP10	pPTM056	Chloramphenicol	Plasmid to generate promoter - mNeonGreen transcriptional reporters	N/A	[McLaughlin et al., 2022]
FC4003	TOP10	pPTM056-PglnBA	Chloramphenicol	Promoter of glnBA operon (~500bp fragment upstream of glnB start) fused to mNeonGreen	F: GCTACATATGGCCGCCTGTTTCGGTATAGAC R: CAATGAGCTCCGGTTCCACTTTCGGGCCC	This work
References
Finan TM, Kunkel B, De Vos GF, Signer ER. (1986). Second symbiotic megaplasmid in Rhizobium meliloti carrying exopolysaccharide and thiamine synthesis genes. J Bacteriol 167:66–72.
McLaughlin M, Hershey DM, Reyes Ruiz LM, Fiebig A, Crosson S. (2023). A cryptic transcription factor regulates Caulobacter adhesin development. PLoS Genet. 18:e1010481.
Thanbichler M, Iniesta AA, Shapiro L. (2007). A comprehensive set of plasmids for vanillate- and xylose-inducible gene expression in Caulobacter crescentus. Nucleic Acids Res. 35:e137
Wang KH, Sauer RT, Baker TA. (2007). ClpS modulates but is not essential for bacterial N-end rule degradation. Genes Dev. 21:403–408.

### Sheet: Caulobacter Strains
Tab 2: Caulobacter strains
Strain #	Genotype	Antibiotic resistance	Comments	Source
FC20	NA1000	None	N/A	[Evinger & Agabian, 1977]
FC19	CB15	None	N/A	[Poindexter, 1964]
FC766	NA1000 ∆MGE	None	NA1000 isolate in which the 26 kb mobile genetic element (MGE) spontaneously excised	[Marks et al., 2010]
FC4004	NA1000 ∆ntrC	None	in-frame deletion of ntrC; amino acid residues 17-458 deleted	This work
FC4005	NA1000 ∆ntrB	None	in frame deletion of ntrB; amino acid redisues 14-357 deleted	This work
FC4006	NA1000 ntrC(D56A)	None	strain bearing point mutation	This work
FC4007	NA1000 ntrC(D56E)	None	strain bearing point mutation	This work
FC4008	NA1000 ntrC(∆REC)	None	in-frame deletion of amino acid residues 17-125 of NtrC	This work
FC4009	NA1000 ntrC(∆AAA)	None	in-frame deletion of amino acid residues 159-363 of NtrC	This work
FC4010	NA1000 ntrC(∆HTH)	None	in-frame deletion of amino acid residues 423-462 of NtrC	This work
FC4011	NA1000 ∆ntrC∆CCNA_02727	None	in-frame deletions of ntrC (amino acid residues 17-457 deleted) and CCNA_02727 (amino acid residues 8-256 deleted)	This work
FC4012	NA1000 xylX::pMT585	Kanamycin	WT empty vector (EV) control strain. pMT585 integrates at xylX	This work
FC4013	NA1000 ∆ntrC xylX::pMT585	Kanamycin	∆ntrC empty vector (EV) control strain. pMT585 integrates at xylX	This work
FC4014	NA1000 ∆ntrB xylX::pMT585	Kanamycin	∆ntrB empty vector (EV) control strain. pMT585 integrates at xylX	This work
FC4015	NA1000 ∆ntrC xylX::pMT585-PntrC-ntrC	Kanamycin	PntrC + ntrC integrated at xylX; integrated in opposite orientation of PxylX; under control of its own promoter	This work
FC4016	NA1000 ∆ntrC xylX::pMT585-ntrCEC	Kanamycin	E. coli K-12 ntrC integrated at xylX; under control of PxylX; xylose-inducible (0.15% xylose) expression	This work
FC4017	NA1000 ∆ntrC xylX::pMT585-ntrCRC	Kanamycin	R. capsulatus SB 1003 ntrC integrated at xylX; under control of PxylX; xylose-inducible (0.15% xylose) expression	This work
FC4018	NA1000 ∆ntrB xylX::pMT585-PntrB-ntrB	Kanamycin	PntrB + ntrB integrated at xylX; integrated in opposite orientation of PxylX; under control of its own promoter	This work
FC4019	NA1000 ∆ntrC xylX::pMT585-glnBA	Kanamycin	glnBA operon integrated at xylX; under control of PxylX; xylose-inducible (0.15% xylose) expression	This work
FC4020	NA1000 xylX::pMT585-CCNA_02727	Kanamycin	CCNA_02727 integrated at xylX; under control of PxylX; xylose-inducible (0.15% xylose) expression	This work
FC4021	NA1000 ∆ntrC xylX::pPTM057-3xFLAG-ntrC	Kanamycin	∆ntrC expressing a ntrC allele with a 5' 3xFLAG tag; integrated at xylX; under control of PQ5; cumate-inducible (50µM cumate) expresion	This work
FC4022	∆ntrC PglnBA::IS3 (sup 1)	None	Spontaneous suppressor of ∆ntrC isolated from saturated overnight in M2G. Full genotype in Table S1.	This work
FC4023	ntrC(∆HTH) PglnBA::IS3 (sup 2)	None	Spontaneous suppressor of ntrC(∆HTH) isolated after fast growth in PYE. Full genotype in Table S1.	This work
FC4024	ntrC(∆HTH) PglnBA::IS3 (sup 3)	None	Spontaneous suppressor of ntrC(∆HTH) isolated after fast growth in PYE. Full genotype in Table S1.	This work
FC4025	ntrC (D56A,N94Y) (sup 4)	None	Spontaneous suppressor of ntrC(D56A) isolated from saturated overnight in M2G. Full genotype in Table S1.	This work
FC4026	NA1000 / pPTM056-PglnBA-mNeonGreen	Chloramphenicol	WT carrying PglnAB-mNeonGreen transcriptional reporter	This work
FC4027	NA1000 ∆ntrC / pPTM056-PglnBA-mNeonGreen	Chloramphenicol	∆ntrC carrying PglnAB-mNeonGreen transcriptional reporter	This work
FC4028	NA1000 ∆ntrB / pPTM056-PglnBA-mNeonGreen	Chloramphenicol	∆ntrB carrying PglnAB-mNeonGreen transcriptional reporter	This work
FC4029	NA1000 ntrC(D56A) / pPTM056-PglnBA-mNeonGreen	Chloramphenicol	ntrC(D56A) carrying PglnAB-mNeonGreen transcriptional reporter	This work
FC4030	NA1000 ntrC(D56E) / pPTM056-PglnBA-mNeonGreen	Chloramphenicol	ntrC(D56E) carrying PglnAB-mNeonGreen transcriptional reporter	This work
4033	NA1000 ntrC(K178A)	None	strain bearing point mutation	This work
4034	NA1000 ntrC(D235A)	None	strain bearing point mutation	This work
4035	CB15 ∆ntrC	None	in-frame deletion of ntrC; amino acid residues 17-458 deleted	This work
4036	NA1000 ∆MGE ∆ntrC	None	NA1000 isolate missing the 26 kb MGE; in-frame deletion of ntrC; amino acid residues 17-458 deleted	This work
References
Evinger M, Agabian N. (1977). Envelope-associated nucleoid from Caulobacter crescentus stalked and swarmer cells. J Bacteriol. 132:294-301.
Marks ME, Castro-Rojas CM, Teiling C, Du L, Kapatral V, Walunas TL, Crosson S. (2010) The genetic basis of laboratory adaptation in Caulobacter crescentus. J Bacteriol. 192(14): 3678–3688.
Poindexter JS. (1964). Biological properties and classification of the Caulobacter group. Bacteriol Rev 28:231-295.
